# Triangulation of microbial fingerprinting in anaerobic digestion reveals consistent fingerprinting profiles

**DOI:** 10.1101/2021.05.28.446109

**Authors:** Jo De Vrieze, Robert Heyer, Ruben Props, Lieven Van Meulebroek, Karen Gille, Lynn Vanhaecke, Dirk Benndorf, Nico Boon

## Abstract

The anaerobic digestion microbiome has been puzzling us since the dawn of molecular methods for mixed microbial community analysis. Monitoring of the anaerobic digestion microbiome can either take place *via* a non-targeted holistic evaluation of the microbial community through fingerprinting or by targeted monitoring of selected taxa. Here, we compared four different microbial community fingerprinting methods, *i.e.*, amplicon sequencing, metaproteomics, metabolomics and cytomics, in their ability to characterise the full-scale anaerobic digestion microbiome. Cytometric fingerprinting through cytomics reflects a, for anaerobic digestion, novel, single cell-based approach of direct microbial community fingerprinting by flow cytometry. Three different digester types, *i.e.*, sludge digesters, digesters treating agro-industrial waste and dry anaerobic digesters, each reflected different operational parameters. The α-diversity analysis yielded inconsistent results, especially for richness, across the different methods. In contrast, β-diversity analysis resulted in comparable profiles, even when translated into phyla or functions, with clear separation of the three digester types. In-depth analysis of each method’s features *i.e.*, operational taxonomic units, metaproteins, metabolites, and cytometric traits, yielded certain similar features, yet, also some clear differences between the different methods, which was related to the complexity of the anaerobic digestion process. In conclusion, cytometric fingerprinting through flow cytometry is a reliable, fast method for holistic monitoring of the anaerobic digestion microbiome, and the complementary identification of key features through other methods could give rise to a direct interpretation of anaerobic digestion process performance.
