## Supplementary file 7 for "Triangulation of microbial fingerprinting in anaerobic digestion reveals consistent fingerprinting profiles"

	NICOTINIC ACID	2-HYDROXYBENZOIC ACID (SALICYLIC ACID)	AZELAIC ACID	3-INDOLEACETIC ACID	SEBACIC ACID	DODECANEDIOIC ACID	L-LYSINE	2.6-DIAMINOPIMELIC ACID	L-ARGININE	L-HISTIDINE	SUCROSE	L-GLUTAMIC/D-GLUTAMIC ACID	D-GLUCOSE	GLUCONIC ACID	2-AMINOISOBUTYRIC ACID/L-AMINOBUTYRIC ACID	D-MALTOSE	L-PROLINE	L-THREONINE	L-VALINE/5-AMINOVALERIC ACID	4-AMINOBUTYRIC ACID	IMIDAZOLEPROPIONIC ACID	UROCANIC ACID	L-METHIONINE	L-TYROSINE	L-ISOLEUCINE	L-LEUCINE	INOSINE	L-PHENYLALANINE	PANTOTHENIC ACID	SPERMIDINE	CADAVARINE	ETHANOLAMINE	HYPOXANTHINE	URACIL	THYMINE	CYCLOHEXYLAMINE	2-PIPERIDINONE	DCA/UDCA/CDCA	MANNOSE	BETAINE	L-CARNITINE	XYLOSE	DL-2-AMINOADIPIC ACID	ACETYLCHOLINE	2-PHENYLETHYLAMINE	TRYPTOPHAN	4-METHYL-2-OXOVALERIC ACID		Total
Aqa	12321361.35	751196.92	153070.86	6330950.37	18092834.37	188552.40	10134382.84	373165.98	16110468.79	2212540.75	1691357.42	20653168.21	4493660.18	486598.26	727764.03	1664336.29	42469623.96	6641924.49	7294026.25	671774.49	485413.44	9172541.82	35438074.63	47794749.07	77331279.31	182117716.37	328253.59	100879769.76	1447210.17	593650.83	NF	760480.04	74607973.80	38791060.57	4102332.42	423471.64	38303115.44	2290759.71	4339377.30	76083020.44	13083858.80	552234.38	1528927.74	15279570.33	1848831.97	7752486.37	7539343.43		46
Aqb	10700614.62	NF	197803.60	2857074.72	5498879.23	82418.24	6455172.40	330650.16	31183433.98	2881163.76	669738.48	14727218.49	1334240.10	210116.29	685406.71	674745.98	19541320.16	4082913.67	7385128.29	673889.16	362746.01	3741806.26	18674900.10	20828230.85	33537789.87	80759719.37	47845.37	49426050.94	590913.08	32588.92	NF	NF	41822353.24	16507918.67	1361537.04	246791.36	441757.03	228580.95	1334240.10	38513938.52	5783370.97	133048.87	1102017.58	4701731.77	NF	4156191.97	1726092.25		43
Aqc	8055826.85	565764.94	286066.54	1430678.78	11016238.27	80841.72	6582238.25	158617.75	16423662.81	1451550.73	1018402.01	13943842.10	2154407.75	88748.35	418602.07	1026636.17	18283559.37	3005193.06	3798938.68	416146.58	493724.73	3971145.50	19694983.52	27774842.95	41262248.28	103127627.73	63467.32	63002493.54	1170125.18	NF	NF	248794.71	30342617.26	13256123.50	902304.34	128268.13	2454553.36	576429.07	2164735.85	36377052.92	6082094.75	149368.43	925183.77	5520948.22	NF	5258597.49	2430945.00		44
Aqd	15979284.56	512952.81	371472.32	2422210.32	14201886.12	103923.86	11252399.45	264078.80	20662635.26	2249569.30	1609343.20	18482885.29	1416765.53	387476.53	773517.35	1609454.21	29615032.35	4401360.69	5909030.70	657263.61	623451.36	7940575.41	27692838.31	39033828.45	57218085.35	139890784.22	111339.42	82959801.96	2397305.21	100031.34	55784.88	225243.08	57463509.03	24732872.72	2447764.66	299968.33	37360327.17	1726387.34	1389180.45	51679941.88	24448899.13	377303.23	1750703.08	11835204.21	8867799.96	7422710.41	3911392.71		47
Aqe	25773635.35	346880.43	314767.90	1182705.28	10158828.95	106571.83	21837126.76	580143.71	156097424.19	15516484.36	786946.37	26834748.58	1534582.06	948612.17	794518.08	785992.90	51408690.98	7863694.14	14734453.80	780457.56	1065936.87	10084643.55	39213836.51	41935814.65	61857276.88	161470295.16	102275.44	94378413.03	814107.26	NF	NF	NF	89719288.53	36899059.95	6002561.79	105646.83	492528.56	379391.50	1420271.73	71964596.26	14440014.26	234706.79	2361531.43	11834429.49	NF	8803731.61	1996123.26		43
Aqf	19106169.44	820806.35	382485.97	2518401.77	11020313.15	172090.29	16700372.65	341725.82	47297899.43	3483835.81	1469561.57	27160726.10	2159726.87	513510.85	799307.67	1469561.57	47431500.71	6273136.02	6198505.53	724752.44	NF	5701170.43	42381794.68	60943605.67	96252832.15	229668129.40	277654.14	132103580.09	1580884.54	145062.13	30301.27	NF	83296776.50	42373183.03	6841869.40	205101.16	1685570.39	1417186.53	2070453.91	72136509.26	8266853.72	576968.07	1718704.50	9032852.62	NF	12474000.75	3838141.50		44
Aqg	38787408.30	1520968.53	387737.95	1347020.33	11740537.29	157212.61	28958247.45	550644.26	110884934.38	11861962.35	1517183.72	39306224.21	1704183.28	1776476.02	1309801.05	1517344.15	72751470.81	12437368.71	24369230.62	1231583.02	910819.65	20456194.45	58150295.08	72449139.64	112689324.38	283874281.98	233573.31	164327132.05	1199682.46	23822.14	57537.16	NF	128042566.08	68548477.99	6523537.07	96160.61	6696064.16	1517139.63	1661719.40	123617815.09	29106940.73	637900.35	2564950.26	17474521.25	NF	13935271.98	6511456.34		45
Aqh	30244674.85	618383.94	292365.14	2946658.22	9771661.98	159901.81	17984575.94	456209.30	32216438.87	7810174.68	1325200.28	15975305.71	784191.08	727673.14	641154.48	1325200.28	38335726.42	6387722.24	6480053.61	671695.74	995998.84	15281683.85	39596848.18	54672564.50	83097427.93	204297377.74	28371.00	129997446.74	624013.03	123824.07	34146.15	264781.63	85494571.44	33929979.30	2965419.67	361080.84	43539902.32	1807444.23	780639.60	71065566.99	48433976.95	251117.55	1733139.76	16962555.04	NF	10166301.16	3727432.43		46
Aqi	21022492.20	382455.45	408071.66	1982503.68	14196048.04	249418.87	15010586.85	367601.83	44165501.18	3210388.74	1182983.23	28799673.78	2701114.93	598308.39	1074365.08	1246248.69	56885820.27	7140513.91	15581144.57	1068826.97	822452.12	12057605.03	50392794.26	70854451.76	107115436.98	281890616.45	88991.92	167439667.76	3922455.99	NF	72359.10	546516.45	131430462.64	62341240.31	17915458.96	1242236.35	4914936.99	5253883.52	2695011.18	99098207.52	21541876.09	924846.55	1909705.66	17868371.16	NF	14785782.71	8904781.34		45
Aqj	10927297.12	348745.22	228303.46	133098.31	7803326.13	74083.93	6820049.90	272642.02	21199204.40	1400480.90	947855.26	11447253.10	1397058.26	235506.58	306756.88	967917.19	22691807.88	3380546.32	5772086.21	317653.72	669029.75	4732694.31	27114294.71	37382215.08	57528069.18	128717305.76	217042.51	81693097.07	788745.33	NF	NF	436610.47	54184415.68	19218598.17	1004982.36	298808.11	1878777.05	369682.63	1345700.07	34667332.51	5721353.50	216612.45	1085130.54	6430576.20	NF	7722755.12	2674669.78		44
Aqk	32522982.10	3655120.99	2033777.42	65271074.82	556241855.21	4798278.01	5912498.31	311737.01	7390694.39	NF	1059266.09	9736932.41	4250571.12	468649.04	24120008.27	1059266.09	12414894.63	997382.85	82773531.24	22916826.64	2890049.50	1225179.50	22200580.35	56562150.49	62814759.52	196408061.33	412788.22	137584441.11	3540889.31	NF	132992.34	320060.52	79149375.82	60799843.25	29954346.56	6135358.65	203840796.64	1525082.67	4264847.52	93600530.43	86438008.26	1967430.12	3452699.16	210435375.23	4933696.66	10824831.33	10175211.05		45
Grb	9759763.37	61372068.78	10363749.05	88245076.44	545661218.49	9175612.81	1059735.41	63073.97	1352518.12	NF	61166.18	2856450.05	2109057.18	NF	7874987.63	44755.37	NF	115648.05	55687541.72	7991967.90	27266193.72	1188690.16	2362642.91	7007902.68	4740334.59	15840870.62	NF	13848165.24	5686567.92	NF	10480802.79	NF	10668495.71	13943510.07	3031753.20	1939274.59	841269604.42	3661588.51	2183167.81	69528207.66	39600751.60	1028586.23	2026776.03	287046086.13	2377867.78	4132558.59	1037211.11		41
Gln	28412365.28	NF	764195.96	8303502.28	514751760.38	4379136.48	3223631.98	NF	NF	NF	1216073.26	NF	2257663.20	102642.56	144137220.94	1216073.26	NF	672799.27	26649950.19	130291999.72	10481556.53	1365747.88	16725082.24	51545310.10	33650849.47	124288188.44	NF	122949406.10	5062622.67	86761.47	NF	NF	56684816.18	54406808.22	8915757.68	5267205.67	599792278.81	NF	2261696.61	30503032.36	96521565.68	774952.32	3866281.45	139957893.01	649983.30	8694018.82	7320227.51		37
Vsn	27182558.71	NF	NF	NF	3577895.06	86533.80	4155539.92	40008.35	14379880.88	483909.25	NF	18024321.47	577470.18	330095.06	NF	NF	5676512.28	995296.48	13073775.99	NF	1424400.60	757971.11	5954852.09	9403219.23	18018717.63	33201883.14	255750.38	23621325.66	33304.92	895747.48	35549.90	123556.41	54071300.19	32469106.42	2944392.79	149630.98	2339005.87	NF	576062.12	14947313.63	12302611.84	56168.14	3009378.63	5439436.99	NF	2016674.59	2982824.91		38
Qef	67783228.65	82372295.06	14153834.81	67937648.29	703432247.59	19686923.96	2971417.01	NF	2104528.33	NF	531026.77	NF	10127557.94	73630.26	4877320.52	531026.77	NF	78062.21	455749200.87	4727291.04	4061108.25	NF	8849603.13	33747937.43	NF	72442167.70	400814.70	123534823.67	5338792.24	106777.05	NF	NF	105299915.12	78784557.22	14421226.22	6282453.55	607654521.47	3880780.80	9828020.27	581590957.24	260867860.02	767355.49	764058.74	328871359.17	23139171.56	10074164.60	7180098.99		39
Amp	9312329.79	NF	279738.67	9315836.79	50222761.03	196710.17	1451620.74	337678.28	1960706.21	NF	438610.68	11089769.86	1835932.98	97916.41	NF	424464.40	NF	249708.31	2080953.05	NF	3787558.42	NF	1797780.75	4436929.99	3941772.25	12293769.76	NF	8154511.87	936316.83	141295.60	15907.15	NF	36595980.21	15158397.30	NF	2751409.67	72791601.67	1572336.43	1787854.23	9853946.11	14176066.76	295550.26	2195458.97	45128897.50	NF	840677.38	275825.33		37
Agb	10244030.36	1531101.25	628705.44	3136796.82	132524063.37	385713.06	1328046.06	88297.80	1088733.92	NF	435432.59	11515377.95	4275889.27	113810.93	514917.33	429826.03	2626770.89	186437.22	5348992.13	767546.18	7967360.34	1106871.06	2303073.39	8833715.97	5895527.43	18988750.62	NF	13204625.89	1223285.62	60723.38	NF	NF	23112952.48	10808063.88	NF	3603054.68	100911688.80	1666602.21	4183000.79	10516679.64	15223303.29	288571.76	2062294.45	87805585.60	6817790.25	2148161.96	1266661.69		42
Seb	21642626.10	1359698.74	702539.81	2098622.15	37082151.38	359033.38	6185987.70	335418.90	11563321.51	1164029.13	470240.29	53563566.30	10844840.41	344863.25	6134105.62	473150.46	5276003.80	641594.80	40947441.85	5953569.77	15834856.13	971288.47	7251717.23	12209640.65	18840480.43	47786904.88	NF	32688079.66	836926.18	1453336.94	50106.64	NF	62243415.13	21863847.23	1353828.80	2040585.06	188231290.14	2983594.98	10538620.22	65063264.41	52701410.50	465821.36	3701296.94	135357235.84	NF	2534093.95	1205693.58		44
Arb	6526363.04	NF	1132300.60	7924365.60	81060959.72	1278905.72	1032117.49	62923.99	NF	NF	365859.66	5880975.24	2200319.31	274523.80	3519050.40	367344.63	1897966.81	63577.18	104644516.56	3792566.20	4722062.86	NF	1240176.22	NF	2988443.84	8738074.44	NF	7922911.24	540343.20	83972.49	NF	NF	23880316.11	10084432.23	2644268.98	2208297.54	176151581.59	851962.67	2150002.43	133509058.73	72098431.48	808681.91	1653319.00	36531090.20	NF	1443215.95	NF		37
Odb	27619973.63	NF	58739.07	712535.35	7438838.99	113577.31	5539183.85	391927.22	2970737.98	198458.26	964146.23	32264996.89	7261198.64	219376.75	NF	963926.92	5608355.68	602127.43	6193263.70	NF	4799343.47	2055941.23	5301087.40	7907447.64	9205340.14	25813591.70	NF	18162255.93	1719698.28	803672.06	351492.25	150463.58	96483445.33	27833062.08	2695634.46	4040916.05	5892994.92	NF	7019688.56	7545586.34	22367498.99	472615.06	2175311.81	91059523.86	978866.75	2341744.79	692892.16		42
Bib	54055446.69	NF	3622925.33	163350922.15	1400981689.75	13442084.39	1893771.83	160585.46	8610998.38	NF	1298923.84	1893815.42	5692152.16	589323.15	46927180.89	1298923.84	NF	174943.36	121322429.09	43700871.82	4169168.84	NF	13092649.32	51022209.68	38224114.55	161144137.20	65711.46	201728355.19	5400727.81	NF	NF	NF	45809180.78	NF	21555839.28	10128319.37	563067522.32	293037.44	5926918.42	165525338.18	146881918.75	3882570.60	1986816.36	259643993.59	4060598.85	13163410.94	17872752.98		39
Bic	27273375.72	3278851.73	561169.64	2791160.59	154959550.31	626642.39	5678402.35	123137.48	2713339.49	NF	11170957.69	13519853.82	1535593.10	320242.52	NF	11455713.06	NF	688731.69	105777022.64	715611.63	7377879.95	6308038.19	10617257.20	23848685.68	22041454.27	71760470.57	NF	50751665.87	4147242.97	31731.05	83224.09	133155.61	30804416.21	30378346.54	2888444.13	6089558.96	74467909.63	NF	1553475.06	140475790.77	25428738.89	516696.28	3618533.47	127659751.98	1166489.73	3598115.84	3598094.32		42
Ivc	24049517.05	74593618.74	83659012.77	31759032.17	340306135.79	14746567.54	4924207.65	NF	2135985.67	NF	756614.44	9262564.82	4631933.81	297118.86	985731.63	756614.44	NF	352648.51	55464329.66	985731.63	6742061.98	3280924.53	9259071.71	46510264.35	24579258.48	102884235.78	755912.99	87129443.19	5686180.34	NF	691509.76	NF	70071951.53	32363557.52	16121139.86	7855095.93	8745597.99	585571.14	3620924.02	95593739.41	75327440.41	550561.21	2283458.84	224881011.54	33296963.89	5882605.09	4192268.51		42
Ggp	30002008.94	65021395.08	45344252.57	42904838.10	1506141831.80	8051158.20	5834768.72	279343.98	995334.14	NF	217972.00	11208808.85	9441130.72	118139.21	5450609.39	214882.92	NF	614387.61	120014891.46	5382819.59	23170515.74	4205948.46	8613831.62	35341114.46	14251219.81	63704758.33	658341.56	52413178.36	5761076.56	201818.79	918751.77	NF	81919238.55	36465309.31	19168819.05	9937536.64	33300146.82	525320.64	9453066.12	172965818.67	113858506.72	1049006.20	4077843.20	260599586.75	38642933.00	3385982.78	2035848.59		44
Aeb	10744419.31	95325987.54	1885256.47	10909521.37	240560122.19	3756905.67	1764173.91	43204.44	2101597.77	NF	235711.74	8826895.05	5691042.76	123213.26	1752209.07	235655.46	NF	117175.49	81277827.52	1561414.17	2108824.65	1367925.25	2531527.53	7277513.65	5016569.12	19649468.48	15906.98	14837681.12	1339352.50	45229.72	135888.70	NF	27325119.89	9431208.60	4715923.92	701833.88	87612037.88	373744.63	5631595.43	120941596.32	72284968.26	132440.56	1920849.61	101153785.36	3632493.59	1201352.34	539565.37		44
Agg	22473191.46	NF	58949821.58	672297048.01	3089167811.12	37352703.06	1447983.03	27621.49	5971959.71	NF	1073404.56	NF	7595845.82	850992.22	26503754.91	1074267.02	NF	179196.42	94976825.38	27499289.50	NF	NF	12619644.36	59338156.41	83299102.25	264041320.80	58916.39	317262841.18	5991734.35	5184.84	44717173.93	NF	24865763.74	NF	20438335.44	18705811.73	918398176.34	17663226.87	7958806.94	155073516.41	160928031.67	2756703.94	5829771.71	293177942.47	35696985.45	20239748.09	12729917.02		39
Cae	23583739.75	2629010.90	1104377.03	18264111.85	56981724.73	972253.77	2088029.16	98638.53	3280971.88	NF	462997.07	11266783.42	4330485.20	102692.01	31186608.18	462997.07	2683698.58	412745.25	86742835.50	32907871.18	7556518.83	3184174.29	3871962.18	13713405.17	10930869.82	29062644.87	NF	27351816.96	1574343.85	21212.92	NF	NF	53583128.07	29809855.01	2608868.82	817332.15	53614507.79	256972.85	4250192.09	117408719.70	90849789.93	626667.36	2986944.70	107723323.68	4127750.64	1603807.36	2144404.79		43
Wan	9754463.58	2129031.04	326725.08	24769932.89	165411160.18	540587.13	1513080.43	226479.32	2557471.74	NF	1012789.34	15882521.88	2011175.22	248274.39	2002298.50	1012789.34	1826287.96	219618.58	8012242.62	2274629.56	5997990.76	1172334.59	2264547.12	7703558.42	5227448.97	19021936.01	NF	14934017.66	1268177.86	56846.33	53613.53	NF	25268739.77	15675698.07	690910.67	3613259.62	68978087.88	271503.57	1963680.67	16496485.19	57190887.12	406733.17	3031497.07	147479852.91	11405330.88	2667441.55	1226153.77		44
Sab	16251417.23	3492283.54	1522072.84	15166288.40	260053479.88	1048902.94	6491844.59	363507.68	897824.70	NF	1181016.58	16016163.00	3681191.25	285178.96	3276363.25	25624862.28	3319872.99	314336.30	6220891.71	3325295.20	10071509.91	1680399.74	7056873.70	19920397.53	17866836.39	49568025.86	NF	33497188.54	4491031.53	238421.68	794712.93	190478.18	28864408.83	24969969.82	14337836.14	4312572.83	412267360.49	833534.25	3694086.83	12613423.37	52081106.79	702457.43	5853908.87	92311782.54	NF	2561810.62	3368846.48		44
Meb	160421127.20	418258096.28	396478.22	423325345.86	489979633.51	766585.96	27562112.11	55250.98	19292283.72	1854736.46	2534029.12	6241792.25	15759218.68	1858554.66	21149573.72	2546704.95	14933524.59	2171715.16	53089955.54	21362055.23	20809415.66	3532192.30	26324231.80	72731275.32	90416649.80	389010530.47	2644632.27	290255567.41	80558087.89	NF	164399.55	1015791.18	323790997.48	130262645.20	184382254.96	10958747.18	1300342778.77	78185.52	15792672.09	64860057.81	46370195.33	4541172.43	6200814.26	270825943.54	34982065.02	21114208.39	11457069.43		46
Mee	5224875.62	2201442.87	43211.54	5129148.31	21175810.62	49856.66	1593223.67	NF	1213701.75	394916.70	329261.22	19463455.78	521589.69	54564.88	NF	329261.22	2809264.07	240358.62	3276402.04	420338.02	4033457.93	NF	575265.34	2003395.80	1240987.43	3465624.04	NF	2524179.74	453122.55	NF	NF	NF	18314170.73	3879037.43	NF	747499.02	22094418.03	NF	528751.43	5294623.12	16666542.23	11575.98	1357515.14	26945287.71	NF	NF	NF		35
Grn	3821822.39	1566808.60	95603.84	4612435.79	70871485.58	152483.11	4712388.34	128880.62	5738886.41	947681.28	1154374.99	11849568.13	2847041.52	116872.70	428824.54	1231980.87	3736559.13	927769.72	103690375.79	461564.91	2886419.34	3674296.42	5889372.89	14684889.61	14323161.57	44882979.73	14404.94	29688194.03	916126.49	NF	21886.85	NF	19642905.69	4612207.97	1266755.64	1967728.18	61386601.24	38059.72	2859193.05	127473666.25	10745658.14	253548.65	1708753.32	39348216.29	NF	2442830.02	1217078.08		44
Wap	29700163.04	4588249.80	197371.25	850654.94	33663902.39	204741.17	12196610.47	27224855.17	4132950.60	823364.26	685123.90	18258981.22	908838.18	326373.15	5070714.29	726866.79	9914928.73	752876.96	29140629.60	5232339.74	4090331.65	1410192.93	5852349.69	15388578.55	22370686.74	61597957.05	379728.90	40328519.37	7191793.03	NF	89163.88	242366.93	80804597.47	15683295.71	7099137.99	2802367.92	31015686.40	106069.59	919739.47	39885569.09	90724224.67	901532.77	4148556.18	241827112.25	2020109.29	3483440.44	4304259.11		46
Bin	15037963.76	1014425.05	42587.41	7939003.58	15901394.14	255756.54	9697131.33	22460.55	29886300.98	2754878.30	675183.10	25638039.72	3752183.15	354716.21	1207813.95	675183.10	19568705.97	2298806.94	33976263.38	1286616.89	2186529.77	7075947.67	15179475.33	31749344.89	50441248.85	102540370.21	31292.40	68293812.11	1852012.74	NF	NF	NF	80564195.53	25869638.12	3521531.02	682546.80	2876783.46	NF	4070004.36	43366927.34	33165634.77	469190.25	1869197.45	26576390.85	2940585.79	5440353.67	1156343.78		43
Vaq	148117306.47	28684823.69	111605.77	255006716.95	238722821.62	371400.62	37233388.05	NF	152158158.45	4288376.82	4787340.86	11177278.45	23892045.87	1399893.57	20823587.81	4787539.96	76021489.89	5266810.49	342753757.30	20586273.80	10966644.56	18334434.15	74478092.16	194824241.00	243817123.11	749814842.12	229230.63	574796860.55	44482664.69	NF	758694.31	368229.02	333412531.56	90519551.32	86650142.59	11082629.86	598823664.89	854659.56	23496480.50	480411238.04	99633580.43	4476080.43	3044994.79	496640957.02	34993983.45	49069774.97	13125263.85		45
Wes	216086916.84	48085294.79	227554.59	423362250.15	396797807.82	883283.24	48848605.82	43805.61	189520595.79	4601283.97	6680387.77	8469355.62	25522630.88	2293538.82	31165281.90	6686344.25	89934931.37	4453594.70	318747882.64	28629220.15	6089923.35	3409302.72	103121147.55	263391602.03	376863296.23	1291053984.96	464267.22	912518455.64	80915824.42	5575.22	1193468.10	373878.60	278302128.66	149479869.49	135926929.17	17306651.83	995512503.06	1845837.30	25550969.02	539186489.04	125711470.67	6408881.93	5037864.75	608976370.81	59143051.35	91885005.00	22959547.25		47
Abw	93284622.55	2055044617.12	3666976.23	168678053.61	3631056247.60	57393427.00	7914219.85	NF	25364999.68	NF	2577689.07	9312606.12	20710279.99	1285007.78	28063417.68	2577689.07	7994435.40	918055.39	302074898.35	29649923.54	102315964.69	2987758.80	50078423.59	159084843.45	242387746.53	816108472.06	NF	744059174.23	92597621.33	124905.11	562977.07	846269.16	78407518.36	65555136.38	110922224.15	6160835.46	5398848964.99	3050057.21	19403134.83	485951821.17	223506358.63	5574675.83	3691452.83	160948768.56	40745855.47	53385563.72	22813162.18		44
Bbb	35470996.70	9461820.54	345066.99	37739482.59	61705974.55	171368.27	4707021.81	1650086.53	2235480.83	566302.72	1144693.23	33988136.06	3837000.55	209965.97	5691417.76	1144693.23	7361907.19	651898.60	73266802.68	5564624.21	9590654.72	1629474.33	7500478.53	18646068.90	20046649.80	62540905.28	625537.97	40816991.72	9721235.48	770156.47	534567.63	NF	40492058.03	46191321.74	8464962.55	2959060.62	678050614.79	15901941.73	4037076.12	88934183.82	17540893.05	909853.51	2813620.49	41488214.79	NF	3675667.87	788284.25		45
Upe	39876746.98	NF	NF	2320152.02	77836068.90	NF	7159633.91	176246.56	2861195.91	452066.70	625752.63	59366056.18	7659496.84	216947.50	2681896.44	625752.63	9611851.97	788312.97	112466218.85	2651253.08	5576032.66	3599529.21	4134400.15	8588461.63	10014773.76	28330491.41	NF	18739062.68	2809368.47	96551.16	31311.90	NF	76889146.31	27080361.97	2154556.93	1287308.16	15255222.36	NF	7727807.86	152495604.77	42748028.10	335391.46	2902558.53	84474420.61	1514269.15	1443195.36	1085811.53		41
Bra	21516538.01	NF	51716.55	201734.87	3704473.37	NF	14944372.91	99398.67	61439107.27	5169604.62	1057912.10	12977459.60	1458436.88	242848.27	NF	1057912.10	30770760.97	3632053.37	9513858.92	NF	NF	4645012.04	25655609.56	53661539.27	62552828.71	184012424.46	707798.74	118690749.52	3933119.18	533595.08	58197.25	576907.30	107597281.26	36282064.55	13789263.31	NF	1201446.92	152186.89	1558250.63	60178656.89	25648816.19	484549.44	1371531.61	9766917.11	NF	10581266.48	1489714.35		40
Agr	45431547.33	NF	NF	2812610.46	18331292.67	88276.59	15788671.73	41746.73	19835868.02	2041932.73	1996883.26	65120981.41	3032596.23	665355.49	675859.07	1999302.89	20590192.55	2911189.85	80684504.72	850748.87	4996847.28	4465387.56	15101411.48	26300037.87	36801343.19	92452372.77	321933.57	53243653.50	4444356.18	4144475.15	NF	NF	87812541.35	56386077.93	23900665.50	522217.61	16396952.44	22237.37	2969619.17	104397508.08	48952501.52	1163210.03	2234893.25	63734561.05	2818928.38	4808994.35	1124857.93		43
Agm	32512755.75	519238.73	NF	2223557.37	33630794.55	77732.90	6985804.81	144799.47	13475661.75	1058018.26	817908.11	65139232.60	3081925.86	365509.18	1580822.95	817908.11	6526756.94	1446787.98	12255470.82	1645425.00	4452855.40	3426075.60	7567874.20	11439636.07	16009439.93	40399216.03	95825.72	25314875.95	1881725.63	881680.63	15333.45	NF	47859724.83	19633301.06	5702511.70	564684.83	7278063.83	397794.65	3281267.44	18660636.55	48365791.66	397390.51	1333350.01	36935028.24	NF	2717343.97	916644.92		44
Die	179217200.69	114101686.44	202276.62	58499503.19	52589765.08	NF	11920798.60	NF	17202731.26	NF	3637643.30	11579507.45	4413886.11	894802.65	4395918.69	3637649.40	31739568.10	NF	10884537.18	4579761.96	5103097.35	2561063.61	52430133.82	142293482.70	131369254.04	467607361.26	3910450.77	326591675.95	42770704.55	NF	261010.05	NF	122952190.54	169704657.92	121954642.48	3368896.18	49179012.32	31490.46	4684689.49	62361407.91	59039686.26	1754304.05	2939704.07	69992545.52	9071874.80	27095741.82	18579664.58		41
Len	121536223.84	43268727.59	NF	13792169.05	141125146.96	217238.79	17641768.11	226310.65	26136462.06	NF	1417675.00	101369996.89	15835963.52	1527681.26	2324508.42	1417675.00	42644674.66	5207625.52	29299632.39	2324508.42	10136944.32	13809731.29	43540077.87	105509604.84	131096850.55	346339558.03	1482946.99	228580949.24	31189243.91	909469.49	30810.34	NF	179803158.67	177580427.55	153037084.76	NF	57141929.32	5608.35	15274123.96	71901744.96	151103017.35	2839750.41	4479979.33	187028655.59	8690433.76	18317530.13	4873072.59		43
Gfa	131959515.65	6325942.46	769940.15	10407023.56	262102333.31	930960.68	68611008.84	33488.06	224865299.58	NF	5387574.27	24038473.55	80107663.46	8335000.62	14284656.41	5387574.27	121281754.36	6782778.60	94443616.05	13155680.56	3554045.88	24400411.73	226552988.52	366110000.97	857048289.88	3154618263.39	10514239.02	1531514626.30	66522661.88	NF	22041.08	NF	137265613.03	302553903.78	337348692.68	26384753.18	57748257.35	3653628.85	84414147.08	180940324.47	333597172.71	8874347.37	4497566.51	318287751.45	7873354.48	147221916.77	34249703.67		44
Gfb	18419519.05	1181530.14	NF	2556368.32	16833233.05	NF	12912658.61	47104.05	6752993.11	2810742.29	495967.97	78915954.49	6748531.69	760982.94	10783417.98	495967.97	15636342.48	3331881.36	249513486.14	10551007.63	4400102.52	10184487.54	16135606.54	19004011.60	39038894.29	95926462.62	766139.26	54799552.72	3611625.49	NF	NF	56792.80	39731151.43	62314155.57	54984070.42	1346928.22	2211295.37	36512.27	6406991.84	312165873.90	235758951.20	540404.55	3084599.62	161981550.03	NF	3589257.60	2186161.08		42
Gfc	79825766.66	62226667.62	894352.26	10021630.13	2354054907.23	3301667.47	18204026.57	NF	61762154.93	1859864.48	1611851.73	23278374.61	14653637.04	3506548.21	5814875.45	1611851.73	10488688.19	1858603.61	46670538.63	5514157.05	28176238.46	10848779.34	55351252.99	104156805.69	165342171.36	672074517.83	4321379.89	467929621.50	25293637.19	NF	NF	203074.69	82451005.74	97655379.31	68240112.36	28036539.39	44804518.27	223152.94	13979249.06	124392730.76	654475376.35	2840036.44	1836552.59	653715857.31	NF	40327727.87	29299889.19		43
Gfd	15586291.00	NF	NF	4035686.74	12308163.23	89363.38	13820627.49	52293.12	16521954.15	2302830.85	1339674.94	52254032.10	72459402.21	3207293.71	2263390.54	1339674.94	17205201.89	3002288.56	183307163.04	2363520.88	2011912.23	6319974.75	15136120.38	23313214.29	51995465.51	117424484.82	713596.97	61447146.22	1876865.28	NF	NF	NF	30376608.41	49639976.61	22070996.29	1656878.30	108453319.48	1895986.76	75352681.52	218857538.70	41156310.82	1227497.78	3730553.87	138985039.29	1007277.79	6042289.65	1249517.00		42
Gfe	30860407.21	5555183.27	595946.00	15841818.61	179819226.22	1107012.67	8847194.98	NF	3685108.61	1914691.01	1546734.21	14649342.04	9737967.90	1168336.42	6693596.18	1561643.01	10157322.55	820020.06	5848772.91	6315048.02	6323460.50	23520294.43	39937806.72	103874725.12	123159168.13	539821277.73	2179667.25	295298980.66	9440034.40	NF	176585.34	NF	34243662.68	47867837.02	15266821.30	15454419.22	257993284.19	11713396.64	8918029.14	86537753.13	42097229.26	1387640.12	4118406.25	210927882.37	NF	24901763.20	4563131.37		43
Gff	33785632.47	3384386.23	249573.97	7462390.71	66384725.47	436663.43	13246662.61	NF	2153289.42	1080762.97	2766494.84	40281343.94	103043481.33	4497153.36	7749248.53	2766494.84	14684922.64	3119025.76	403498211.76	7143910.81	7915491.05	11200181.96	18490488.19	47678896.97	74263911.76	177728023.24	102118.42	121555804.06	5938408.51	13937.12	NF	281218.02	228823743.97	145465587.89	198241646.31	3067842.96	2183406007.58	10276674.41	102280054.89	663621888.71	127230791.25	3157760.93	6540895.21	149235158.49	3010108.18	8653971.31	14940801.80		45
Gfh	14759536.78	NF	42643.83	1917287.10	13298969.67	NF	15968154.75	77463.54	24648461.32	3706139.51	1231681.60	51947230.21	14731301.51	2696558.37	1784476.82	1246699.29	22023958.13	4141040.19	45407514.07	1797212.25	5567480.32	13607006.49	23458303.44	41628211.18	82986287.65	201561786.26	752061.07	110695671.72	5383561.85	NF	NF	NF	17538926.36	32903516.33	8286644.56	2317234.57	15341663.38	417368.21	14764089.12	69544132.32	13191878.00	766469.24	2321448.49	77129237.38	NF	6957206.18	1592654.52		41
Naa	32290182.25	451459.80	NF	533392.27	135106995.35	NF	5574202.95	82313.14	513676.65	NF	1774083.49	50181703.92	4574385.25	461487.08	NF	1774083.49	8151321.62	795180.36	2279449.78	231515.48	2445694.82	1402577.49	6819843.52	14746179.68	24372869.58	64808328.03	42903.39	35977733.65	8473422.96	NF	NF	NF	78992313.73	37674052.61	5989829.45	23245048.44	10940950.58	197985.41	4695511.57	21527922.31	17277830.99	518481.63	2706207.24	36101759.83	NF	3649212.69	217611.17		39
Nab	23832025.67	12529148.87	40699.83	16437550.12	123823748.96	106141.06	11756912.34	1917285.10	4158069.27	15223062.78	350931.58	11317607.70	1774120.38	1617470.64	4517360.46	110677.00	17541334.83	6148898.10	5675777.28	4697481.29	14625612.77	29223802.55	24553763.15	58772407.52	51560618.73	233604312.84	36654.32	167775141.05	5257680.31	NF	671910.99	767257.18	145214386.50	42936596.02	9935611.20	6753562.76	202417684.74	1654036.45	1813651.36	66203618.15	79788801.88	2008818.48	3248424.55	87039704.36	NF	12245506.59	11555107.88		45
Nac	12343928.86	10618786.02	NF	71621295.03	185560209.07	290015.37	23752721.99	2200812.51	5777547.56	11712400.45	247156.34	14617963.26	2235912.81	1184948.04	4308417.92	247975.24	20632010.80	7503194.37	187086873.12	4553156.59	11476200.41	75416323.17	52362262.59	103939771.83	111156926.13	481006452.41	1034210.42	279567604.10	4055774.28	NF	13361698.66	1721384.99	224169139.44	88387000.63	41716060.35	9732056.09	1941724152.85	7432484.44	2336421.81	250179336.44	65048956.19	3583180.63	3173275.82	58758004.35	NF	26956913.86	10174378.34		44
Nad	5755920.33	16614415.41	NF	56869393.09	135101979.96	78810.57	15474480.88	2115841.02	5149231.07	7117426.21	103844.99	12446973.59	1582402.01	878960.75	3774561.78	103844.99	12883482.74	4482570.82	132406228.07	3735197.16	46414743.09	35239042.59	28579813.54	55137010.51	63953887.54	237860521.30	172203.75	152551075.54	1722905.23	33604.60	8462637.85	694635.94	129374978.38	41282252.48	29373010.13	6417984.63	1274776959.58	7010272.86	1600830.99	172561145.54	53120801.37	1667984.71	3633363.15	45389594.04	NF	13336533.17	6430027.61		45
Nae	26531643.04	3509929.20	NF	31792831.13	49961538.63	265519.16	5779434.39	NF	5902284.55	1308991.63	476929.67	10581739.85	9193976.75	NF	5910125.47	476929.67	2305863.31	996840.79	92007552.37	5821263.23	5174551.04	11562874.28	19895523.12	43332678.46	53052157.65	204554450.17	4123320.38	141328976.94	7032777.66	NF	121873.22	345851.87	63682689.87	80043865.87	108345650.70	142279436.47	223850366.19	3093840.81	9466966.99	126869733.76	48551945.23	671490.94	2314541.39	175353229.41	5809445.62	14369160.67	4033941.14		43
Rea	71718626.95	3733463.41	NF	86313440.95	105620549.87	NF	41282828.93	93531.48	14771310.54	2122351.42	3449331.61	6326933.84	34626210.05	3049341.37	14844707.73	3811184.17	25528806.01	5186858.46	101508063.03	14606949.54	21844049.19	25398206.92	61095956.21	148593611.99	357683204.21	1334368406.38	9298786.11	782561036.53	58429213.09	NF	1443586.65	1306556.69	84489478.84	164610348.55	140776949.22	560178049.96	95484711.63	1484134.12	30207961.03	298576804.70	94214615.21	8616031.03	6855961.08	144292753.07	NF	68412033.58	29241300.92		43
Reb	29220968.51	3517001.31	78936.89	2645159.63	156389917.73	2038983.40	12238470.44	54466.64	21518725.22	850779.18	401063.07	80921302.68	6534573.62	789712.67	1362461.51	401063.07	10841673.89	2333662.58	108506286.60	1444061.31	5344118.46	4876633.07	18314970.57	22438272.75	41876651.10	105838300.22	77609.59	69567050.07	3986953.27	NF	85337.92	NF	41277338.92	82805446.75	58542053.87	1854744.60	1122389.90	82736.11	6079557.89	166082175.65	209867746.30	1265604.13	1969276.85	125483901.10	NF	5163617.24	2462920.43		44
Rec	18282355.04	1804863.13	70034.31	17614906.04	80599658.12	372378.25	12312729.12	109321.77	22700624.56	2526074.57	661433.97	11355642.59	7403603.45	299690.56	8468480.39	661433.97	3351742.79	792980.74	172903677.17	8113149.64	14951907.07	8409829.95	17318884.71	25261438.20	60085217.13	167130322.25	842310.09	99593678.48	2821395.12	NF	8958345.49	NF	14837315.49	30078935.83	9982500.54	31068190.84	591426932.52	2538015.78	7596419.41	346730113.98	106394192.93	2688984.99	5458760.96	484901545.04	NF	7487840.14	2729904.58		44
Red	19747582.09	2235475.64	49399.80	12495893.84	57811414.42	502338.32	11079139.37	217079.21	13087562.90	3191829.23	249954.84	14434070.80	5056762.16	434173.25	7748513.12	259397.20	4167033.24	968844.14	255586469.60	7291190.62	15611738.24	7614672.98	13920164.86	19287822.13	45878945.86	117254169.57	850131.91	72729255.74	2270665.49	NF	6203924.56	NF	17044979.48	39434333.26	8762473.55	20756992.85	347178467.92	936931.78	5258371.73	412043259.38	67368427.31	1615727.46	5169222.13	328948857.99	NF	6402866.26	2443842.42		44
Ree	31256860.44	1199803.98	55631.08	5040381.92	30308083.13	NF	12582296.09	98008.77	19526133.98	3492737.72	425912.71	29518443.70	9374866.32	743554.87	5090299.37	435735.81	4901000.70	1405087.25	185143529.37	5134105.93	15036377.97	5570327.49	7602722.88	15244012.45	33180843.56	97793449.13	2177623.18	53262602.06	6639621.26	NF	186930.99	404909.81	71178745.49	74227769.65	78932640.96	10798878.14	10651551.40	16319.26	9134259.55	313117467.36	178100336.70	1405421.66	4021534.80	345292506.06	NF	4623575.42	7000054.57		44
Ref	20999184.88	160571.34	NF	3114752.67	23851515.91	32594.59	8466249.28	NF	8298387.18	996102.05	351783.77	80955892.61	17429127.23	666973.32	2558454.40	351783.77	9350124.08	2345479.09	758747016.97	2597690.30	2197811.71	5267332.99	7811835.97	8652810.19	20835988.33	42448628.79	151151.04	20962325.78	3572190.09	NF	74113.34	NF	15524437.94	30117804.26	18619613.84	19453592.06	37850602.24	107121.50	17030921.70	893499512.25	219493869.88	299391.93	3388536.26	141966445.24	NF	1440558.44	1686801.26		42
Aga	51784046.97	11022190.79	378252.54	15760016.04	122139281.69	811344.29	17573475.34	236705.84	56931913.39	NF	2760756.12	68279347.20	NF	613272.84	6133010.62	2760756.12	47895337.96	3063637.52	186168410.76	6032196.74	16401230.01	21932150.68	55907529.51	134543872.08	196207759.14	673712696.32	2512433.11	399873151.14	14682645.41	35986.54	58196.95	NF	36820032.76	95744622.09	35542099.66	12545791.75	384649892.27	5798445.92	NF	217775047.52	32685794.23	1705956.47	9483091.58	200730471.18	10697603.44	35093125.12	24808337.16		43
																																																Average	42.80952381
																																																Stdev	2.564378456
