## Supplementary file 9 for "Triangulation of microbial fingerprinting in anaerobic digestion reveals consistent fingerprinting profiles"

	Acetate	Propionate	Isobutyrate	Butyrate	Isovaletate	Valerate	Isocaproate	Caproate	Heptanoate	Octanoate	Total_VFA	TS	VS	pH	Temperature	SRT	TAN	Ammonia	Sodium	Potassium	Type
	mg/L	mg/L	mg/L	mg/L	mg/L	mg/L	mg/L	mg/L	mg/L	mg/L	mg COD/L	g/kg	g/kg		�C	days	mg N/L	mg N/L	mg/L	mg/L
Aqa	300.79754	40.04184	0	0	13.78561667	0	0	0	0	0	409.6831933	46.04608164	18.24064856	7.39	34	27.6	1209.911111	30.6984146	90.4	150.2	Sludge
Aqb	184.9424422	19.74235	7.934996667	0	16.81346333	0	0	0	0	0	275.9319794	46.47484156	23.57143599	7.376666667	34	40.3	1220.333333	30.04975323	147	312.4	Sludge
Aqc	38.34383667	8.934613333	0	0	0	0	0	0	0	0	54.43987831	45.68512732	22.16275514	7.576666667	34	17.1	1416.333333	54.49009755	136.2	229.4	Sludge
Aqd	301.3389633	13.17422	3.228656667	0	9.269876667	0	0	0	0	0	366.2454193	50.96096403	22.51656066	7.513333333	34	22.6	1435.622222	47.98794508	91.6	206	Sludge
Aqe	123.62127	18.77087	4.472856667	0	11.09496333	0	0	7.004946667	0	0	206.5371932	34.36542611	14.98240067	7.3	34	17.2	1057	21.90306161	151.4	292.2	Sludge
Aqf	95.80188	11.92877	0	0	10.95512	0	0	13.77058	0	0	173.0099235	32.24270304	13.34348375	7.49	34	21.7	940.0222222	29.8302439	89.6	175.8	Sludge
Aqg	587.90854	71.63379	15.07213	9.50995	36.61198	0	0	10.66101	0	0	878.622868	71.81098475	36.39752182	7.43	34	15	1302.311111	36.14226972	120.4	329.2	Sludge
Aqh	98.37568	21.72449	8.68799	0	19.77228	0	0	0	0	0	193.9681732	43.94283675	20.05596139	7.47	34	21	1332.177778	40.42979982	132.2	370.6	Sludge
Aqi	350.8801	31.23662	0	0	12.1799	0	0	0	0	0	446.5161255	52.08476092	28.13399377	7.33	34	19.4	1363.911111	30.23937074	200.6	334.2	Sludge
Aqj	151.18177	0	0	0	0	0	0	0	0	0	161.3109486	41.96945079	20.50791309	7.52	34	20.9	1448.688889	49.14838728	201	303.4	Sludge
Aqk	265.59341	39.59272	10.13952	0	19.89986	0	0	0	0	0	402.3410085	48.69902314	22.82033139	7.46	34	22.2	1166.511111	34.62010724	147.2	0	Sludge
Grb	4547.013964	9292.174189	264.0981234	132.1786835	598.1864017	56.56610528	45.97958811	0	8.53136368	0	21096.92756	118.3049142	51.80195728	7.88	40	35	3996.186169	426.7364647	8684.509538	6604.214373	Agro
Gln	1259.858977	160.4019643	56.96952925	55.69357976	99.24746238	0	0	0	0	0	1994.305211	53.99812747	21.7953241	8.07	37	44.61111111	2371.623589	313.2541889	2626.093907	3769.252241	Agro
Vsn	27.30479297	0	0	0	0	0	0	0	0	0	29.1342141			9	55	40	284.680225	227.5393016	543.5986422	1691.17693	Agro
Qef	9054.264001	6622.284923	817.5866023	133.2915012	1381.714864	127.3835591	54.79731861	7.354694749	0	0	24629.95663	112.5708304	24.91566826	7.92	37	45	6252.72507	608.1425576	12321.75441	9533.753154	Agro
Amp	943.3224209	71.26427267	41.1624363	52.06550332	74.67367561	0	7.599903855	0	0	0	1452.940139	64.44197357	29.81302482	8.12	53	40	3404.955556	1082.66254	2924	3147.8	Agro
Agb	272.2921013	102.4906014	38.9445892	36.78632758	71.37773184	0	6.747694822	0	0	295.3104658	1579.545225	57.15428614	28.0728506	7.97	38	45.625	3144.112765	359.5125091	2854.396191	3102.935274	Agro
Seb	1892.036707	472.9199475	101.3480344	105.0258808	176.0855046	16.22099227	0	0	0	0	3502.104692	84.46548323	40.3408284	7.69	34	40	2702.223591	133.4298609	7972.026833	2387.462122	Agro
Arb	1550.177771	1271.761901	58.6175398	85.39511819	111.4049493	52.53719247	8.265045827	11.491452	8.043222383	0	4238.00397	100.0354818	40.1707106	8.05	54	73	2751.336885	815.323266	8164.149966	4602.262723	Agro
Odb	268.7697096	42.53628705	28.47565666	26.76840123	38.78218852	0	0	0	0	0	530.6877983	55.99207794	19.9821005	7.87	37	45	3478.688889	304.7681939	2314.4	2173.2	Agro
Bib	2272.23798	11286.69902	232.1879649	87.38486636	340.5780947	24.75307033	28.86156056	0	0	0	20902.13136	116.5213561	41.13736784	8.04	37	40	4639.162159	576.947667	4220.253644	4581.887572	Agro
Bic	2893.782039	8125.46957	246.0314651	114.7374573	317.8709572	70.31951655	12.50062726	16.49757764	44.99771533	27.95276659	17085.42466	92.6029151	27.62983288	7.98	34	80	5785.733333	532.0892092	4485.4	4492.8	Agro
Ivc	961.9811704	223.3558991	83.55966503	9.675645409	163.7297359	0	12.60170457	0	35.78171547	13.08205738	2016.504865	84.62750951	29.08451293	7.95	37	40	3943.889721	408.1786953	3219.478022	4276.524984	Agro
Ggp	699.8542668	52.7629164	44.15373012	25.334729	79.71275927	0	7.60261084	0	0	0	1132.270855	126.68362	65.42157589	7.88	37	40	3078.56764	275.4338987	1636.408711	2557.565932	Agro
Aeb	2500.449498	11977.90922	385.7197923	112.4061439	637.1993366	75.8396904	28.86765059	9.694485842	130.0415845	18.14720446	23602.77423	114.5337575	35.88700884	8	37	40	4579.194381	525.1271974	4985.002177	3440.229178	Agro
Agg	5419.541273	12001.4665	931.9491831	410.0292443	2914.738435	355.4488774	28.8931499	92.72965511	16.37649756	54.82131461	33522.38639	151.2059555	46.75669529	8	37	40	4875.141118	559.0654117	5310.152318	6199.41042	Agro
Cae	824.3108299	293.2851452	97.58131743	102.2814315	139.1134129	11.17705394	0	9.862914938	0	23.3668361	2081.261704	108.347608	49.01810841	8.09	37	40	4263.151807	585.9854683	9178.719226	3797.646488	Agro
Wan	6513.196394	1235.326601	291.5936229	467.7059551	540.5395474	0	0	0	0	0	11302.4318	121.7004456	43.57336373	8.02	37	60.83333333	4621.701835	551.996737	1560.279161	4405.676933	Agro
Sab	1988.592324	204.8849467	63.98416402	100.9936171	118.391678	8.664909357	0	0	0	0	2991.021807	102.9345387	33.77401566	7.86	54	60.83333333	2236.789833	478.1795819	1701.36104	3552.872132	Agro
Meb	2323.424975	222.256815	100.0009764	130.1700221	186.8191464	9.507720958	0	7.81000604	11.40054359	0	3678.266579	80.98255632	16.39915045	7.84	37	36.5	4471.444444	367.7468179	1718.4	1720.8	Agro
Mee	479.7984079	136.1397016	54.5708947	43.48520902	81.23646504	0	0	0	0	0	1061.967558	58.4285968	17.75053729	7.85	37	56.77777778	5027.597271	422.3090479	741.2437527	4374.856694	Agro
Grn	1535.911433	110.8635774	38.57389266	32.89463288	56.02917997	0	0	0	0	0	2050.838232	94.99730747	32.5034461	7.97	37	54.75	3714.464153	400.5977999	1841.182743	3759.131255	Agro
Wap	12857.04416	272.4674074	156.7227556	170.0259852	181.1059358	0	10.79877531	0	0	0	15118.11888	90.67110493	32.37448181	7.22	37	60.83333333	2163.593116	45.53152076	1850.482186	3415.377177	Agro
Bin	3093.967104	432.2153399	75.63493082	20.96918989	106.7177963	0	13.52215761	8.730820132	0	0	4397.973125	78.75017629	27.47543758	7.73	37	60.83333333	2798.7232	182.0234977	2426.816784	2704.229684	Agro
Vaq	3408.995625	636.3301212	115.2067991	96.35442868	148.4374929	13.06521537	0	0	0	0	5314.72447	50.11386021	16.83778991	7.79	37	45.625	3636.821281	268.9829808	1624.62216	1987.234746	Agro
Wes	11882.04752	4578.103612	209.1996042	334.8566099	790.198773	84.39237087	15.18679992	37.47532159	49.63429646	76.4556699	22830.51821	90.25268235	28.5709293	8	37		4983.533333	571.4954804	2936.6	5166	Agro
Abw	2930.068354	11713.32784	175.6653185	157.1390883	294.6195466	78.14848945	19.54844048	11.58517358	235.2954414	23.23434363	22910.53013	126.225744	39.89314604	8.01	37		3218.985481	376.7349613	3443.714785	5455.882057	Agro
Bbb	679.0322557	112.4288528	19.76098995	22.87825728	28.49541634	0	0	0	0	0	1030.365005	49.32472108	13.99108376	8	54	30	2258.822222	616.4450067	1259.4	1669.8	Agro
Upe	752.9034975	74.18350901	34.55144691	32.98417018	35.53461096	8.61431583	0	0	0	0	1128.461278	129.99051	58.78553823	7.46	37		2533.19648	91.22505786	4865.855187	2565.924578	Agro
Bra	36.01544	0	0	0	0	1512.51617	50.44601	0	0	0	3233.783289	12.01822128	3.885325204	7.55	38	20	1753.266667	82.03295118	108.6	232.8	Sludge
Agr	273.0768939	36.436804	0	16.88674157	0	0	0	150.7930087	0	0	710.0386335	93.77226416	23.55248991	7.45	34		1444.495007	41.92268267	882.3339305	2400.675497	Agro
Agm	128.4646114	69.23342128	0	11.11977966	12.29733833	0	0	66.68881174	0	0	434.36338	88.32380018	21.08846105	7.9	34		1365.867721	106.1222854	971.2750185	2451.630838	Agro
Die	0	33.55195161	0	0	9.427472471	0	0	26.90911441	0	0	129.4086866	54.25112909	18.62369671	7.71	34		3155.794416	162.7912212	819.3106004	3304.114159	Agro
Len	366.3514861	162.2666575	24.55701959	0	14.08043647	0	0	29.19771721	0	0	774.3627886	113.5926993	35.01967286	7.62	34		2102.872966	89.03255805	782.9105474	3249.666222	Agro
Gfa	509.5224777	51.56059664	20.26054485	26.69174435	22.41309302	0	0	0	0	0	752.7827855	205.9703844	96.80214241	7.74	47	41	952.7817451	113.2754632	518.1364645	1278.853406	Dranco
Gfb	745.4246036	87.81161092	19.46900939	23.69274815	30.3561509	0	0	0	0	0	1068.679098	289.3440714	116.8424906	7.78	37	43.7	2996.555221	216.9486259	2442.625854	3233.799116	Dranco
Gfc	845.4437229	130.9786993	24.71670123	32.98047125	26.62843544	0	0	0	0	0	1259.579043	279.3213223	179.9218763	7.97	42	62.56118403	2562.338476	367.2045309	1579.335267	2171.557802	Dranco
Gfd	732.1065982	37.13573873	26.44533181	20.01447043	34.7663339	0	0	0	0	0	992.733724	256.5087155	109.069182	7.8	50	22	2085.285343	327.3947681	1312.847035	2778.873981	Dranco
Gfe	904.408485	61.00238491	32.88445057	39.92211506	24.57168512	0	0	0	0	0	1239.825466	306.8351761	175.4393814	7.88	50	22	1273.434975	232.9732271	1539.10809	1789.646817	Dranco
Gff	3262.957049	468.8806776	81.45782074	438.0581918	72.76266354	14.43298184	0	26.84076352	0	26.12948643	5446.916561	271.285036	138.0024129	7.38	50	34.8	1744.819917	115.3769518	800.9109293	2435.619905	Dranco
Gfh	327.4464858	25.89435496	0	0	13.82739806	0	0	0	0	0	416.7835183	315.4366244	176.8375136	7.95	42	32.1263388	1427.163757	196.5873585	868.4860005	1809.836689	Dranco
Naa	228.89069	30.8106	11.52485	11.36618	20.27344	15.64154	0	0	0	0	405.7201514	71.10708037	31.66121055	7.68	37	33	1411.90634	82.42443896	1019.880716	1734.791252	Dranco
Nab	627.26229	83.7306	65.20887	32.37668	117.81762	0	0	0	0	0	1213.697649	50.09182751	14.49941944	8.02	37	20	4902.644444	585.5513473	614.4	814	Dranco
Nac	284.5959	25.12997	38.1516	23.59331	63.47834	0	0	0	0	0	583.3951815	49.28615767	15.43209877	8.1	37	20	4765.6	668.1675406	701	800.4	Dranco
Nad	544.5935	47.27406	45.37688	23.70725	76.25464	0	0	0	0	0	933.7323506	53.07636407	16.42832011	7.91	37	20	4720.177778	449.6317563	670.8	754.4	Dranco
Nae	1107.02339	21.23512	21.10566	26.04951	26.99387	0	0	0	0	0	1354.112529	31.09994997	14.24561586	7.9	37		3091.044444	288.36768	2502.6	2414.6	Dranco
Rea	81.52052557	0	0	0	10.20323509	0	9.523498927	0	0	0	128.8051593	383.5817769	150.4311398	8.66	47	36	3000.436696	1586.675221	2579.663408	2130.404112	Dranco
Reb	634.1764064	1318.918035	58.32842806	19.10298176	308.3136543	13.52192415	13.47648364	0	0	21.05371032	3559.825778	456.4155132	316.3200493	7.94	35	60.53604158	1265.780225	113.7915278	1129.808558	2757.754526	Dranco
Rec	559.484454	547.4951054	20.1448294	0	37.1425372	0	0	0	0	0	1538.234435	296.9876847	147.4988747	7.99	42	56.12229406	1747.504195	260.4752318	1505.479076	1059.089476	Dranco
Red	409.1368438	259.7338874	15.66817464	0	28.22182009	0	0	0	0	0	915.8151505	293.8914495	145.0864122	8.04	42	56.12229406	1035.953808	170.1613112	875.5353878	622.8576315	Dranco
Ree	245.2395579	20.35438031	12.17730873	0	13.12400512	0	0	0	0	0	341.3853338	390.4106361	249.4143386	7.94	38	62.59024578	1936.062755	208.1913001	1098.744697	1442.993185	Dranco
Ref	610.7774908	59.39756848	0	0	0	0	0	0	0	0	741.6275014	506.3787598	375.4226182	8.1	43	23.76772509	1452.833006	281.6714236	1506.667871	1210.753201	Dranco
Aga	305.3290191	30.72614293	0	0	18.15988923	0	0	0	0	0	409.3334579	138.0076737	21.85657994	7.87	53	30.13296971	853.8667507	177.3575892	52.01371846	2429.040652	Dranco
